# Temporally resolved growth patterns reveal novel information about the polygenic nature of complex quantitative traits

**DOI:** 10.1101/2024.06.29.601327

**Authors:** Dorothy D. Sweet, Sara B. Tirado, Julian Cooper, Nathan M. Springer, Cory D. Hirsch, Candice N. Hirsch

## Abstract

Plant height can be an indicator of plant health across environments and used to identify superior genotypes or evaluate abiotic stress factors. Typically plant height is measured at a single time point when plants have reached terminal height for the season. Evaluating plant height using unoccupied aerial vehicles (UAVs) is faster, allowing for measurements throughout the growing season, which facilitates a better understanding of plant-environment interactions and the genetic basis of this complex trait. To assess variation throughout development, plant height data was collected weekly for a panel of ∼500 diverse maize inbred lines over four growing seasons. The variation in plant height throughout the season was significantly explained by genotype, year, and genotype-by-year interactions to varying extents throughout development. Genome-wide association studies revealed significant SNPs associated with plant height and growth rate at different parts of the growing season specific to certain phases of vegetative growth that would not be identified by terminal height associations alone. When plant height growth rates were compared to growth rates estimated from canopy cover, greater Fréchet distance stability was observed in plant height growth curves than for canopy cover. This indicated canopy cover may be more useful for understanding environmental modulation of overall plant growth and plant height better for understanding genotypic modulation of overall plant growth. This study demonstrated that substantial information can be gained from high temporal resolution data to understand how plants differentially interact with the environment and can enhance our understanding of the genetic basis of complex polygenic traits.
