## Supplementary material for "Temporally resolved growth patterns reveal novel information about the polygenic nature of complex quantitative traits": Table S1

### Sheet: Sheet1
Table S1. Year, date of year, growing degree days after planting, and notes for each flight used in this study.
Year	Date	GDD after Planting	Notes
2018	2022-05-23	130	Ground flight - no plant material visible
2018	2022-06-05	430
2018	2022-06-13	585
2018	2022-06-28	946
2018	2022-07-09	1267
2018	2022-07-12	1356
2018	2022-07-17	1495
2018	2022-07-24	1662.5
2018	2022-07-31	1812
2018	2022-08-09	2031.5
2018	2022-08-17	2248.5
2019	2022-06-02	50.5
2019	2022-06-06	121.5
2019	2022-06-08	172
2019	2022-06-13	239
2019	2022-06-17	302
2019	2022-06-25	428.5
2019	2022-06-28	491
2019	2022-07-02	583
2019	2022-07-08	722
2019	2022-07-10	769.5
2019	2022-07-15	890.5
2019	2022-07-17	942
2019	2022-07-22	1055
2019	2022-07-25	1115
2019	2022-07-31	1230.5
2019	2022-08-08	1418
2019	2022-08-21	1650.5
2020	2022-05-21	60.5	Ground flight - no plant material visible
2020	2022-06-03	278
2020	2022-06-08	375.5
2020	2022-06-16	512.5	1 GCP removed
2020	2022-06-23	654.5
2020	2022-07-01	835
2020	2022-07-22	1340
2020	2022-07-29	1492.5
2021	2022-05-13	166	Ground flight - no plant material visible
2021	2022-06-01	258
2021	2022-06-07	413.5
2021	2022-06-15	619
2021	2022-06-23	765.5
2021	2022-06-28	874
2021	2022-07-08	1096
2021	2022-07-13	1190
2021	2022-07-16	1251
2021	2022-07-23	1421.5
2021	2022-08-06	1759.5
