## Supplementary material for "Temporally resolved growth patterns reveal novel information about the polygenic nature of complex quantitative traits": Table S7

### Sheet: Sheet1
Table S7. Number of genotypes partitioned into each fuzzy c-means cluster.
Year	Pattern	Genotypes
2018	Short to Tall	183
2018	Tall to Tall	145
2018	Short to Short	158
2019	Short to Tall	162
2019	Tall to Tall	157
2019	Short to Short	138
2020	Short to Tall	160
2020	Tall to Tall	136
2020	Short to Short	138
2021	Short to Tall	201
2021	Tall to Tall	140
2021	Short to Short	134
