## Supplementary material for "Temporally resolved growth patterns reveal novel information about the polygenic nature of complex quantitative traits": Table S10

### Sheet: Sheet1
Table S10. Metadata on significant SNPs in this study. Number of times significant includes the number of time points a SNP was statistically significant in any time point-by-year combination for both plant height and growth rate. A SNP was considered to overlap a previously identified QTL if it was within 100kb of the previous SNP or QTL region.
SNP	Number of Times Significant	Overlap with Previous Studies
S1_122786399	2	NO
S1_141150648	1	NO
S1_143647485	1	NO
S1_150294567	1	NO
S1_154956382	1	NO
S1_156847500	1	NO
S1_156875469	6	NO
S1_159421859	1	NO
S1_159716268	1	NO
S1_16038815	1	NO
S1_16442008	1	NO
S1_166130360	1	NO
S1_17147024	1	NO
S1_174884907	2	NO
S1_17607756	1	NO
S1_182595480	2	NO
S1_184152033	1	NO
S1_193857340	1	NO
S1_193866229	1	NO
S1_194114072	1	NO
S1_195391867	1	NO
S1_19698216	1	NO
S1_198955662	2	NO
S1_20106542	1	NO
S1_202174395	1	NO
S1_204438456	2	NO
S1_204748011	1	NO
S1_206066641	2	NO
S1_207065787	1	NO
S1_208950234	1	NO
S1_215602005	3	NO
S1_215898444	1	NO
S1_218057586	2	NO
S1_22056213	1	NO
S1_222454547	3	NO
S1_222630379	1	NO
S1_226575068	4	NO
S1_226845224	3	NO
S1_228904285	1	NO
S1_229314802	2	NO
S1_229508642	3	NO
S1_230201885	4	NO
S1_230205967	5	NO
S1_231867512	5	NO
S1_233740353	1	NO
S1_238011084	1	NO
S1_244114117	1	NO
S1_245144394	1	NO
S1_245145993	1	NO
S1_245239265	1	NO
S1_245559268	1	NO
S1_246810367	1	NO
S1_247940541	3	NO
S1_248269275	1	NO
S1_248793299	1	NO
S1_249380986	1	NO
S1_249403493	2	NO
S1_25049641	1	NO
S1_254990757	1	NO
S1_25503483	1	NO
S1_257765915	1	NO
S1_258330046	1	NO
S1_260527402	1	NO
S1_262665868	1	NO
S1_263677000	1	NO
S1_264867148	1	NO
S1_267361872	1	NO
S1_268087217	1	NO
S1_268440578	1	NO
S1_28040860	1	NO
S1_285694744	2	NO
S1_286425547	1	NO
S1_2880000	1	NO
S1_2883714	5	NO
S1_291114798	1	NO
S1_292520252	3	NO
S1_2934008	1	NO
S1_294982641	1	NO
S1_295268548	1	NO
S1_295268566	1	NO
S1_297053290	1	NO
S1_299192499	3	NO
S1_299437614	1	NO
S1_299640531	1	NO
S1_300181376	1	NO
S1_300790727	4	NO
S1_301471727	1	NO
S1_301517154	2	NO
S1_301722105	2	NO
S1_302360383	1	NO
S1_304721772	1	NO
S1_30562674	2	NO
S1_31049368	1	NO
S1_31208130	1	NO
S1_3654030	1	NO
S1_37167642	1	NO
S1_39392169	1	NO
S1_39489428	1	NO
S1_3983183	2	NO
S1_40427642	1	NO
S1_40941411	11	NO
S1_41790950	3	NO
S1_4241444	2	NO
S1_4285808	2	NO
S1_43444540	1	NO
S1_4404911	1	NO
S1_4532074	1	NO
S1_46166001	1	NO
S1_5110185	2	NO
S1_54288686	1	NO
S1_5818877	1	NO
S1_5902775	1	NO
S1_61039838	1	NO
S1_61040450	1	NO
S1_6430246	1	NO
S1_67388492	1	NO
S1_71316328	1	NO
S1_73769268	2	NO
S1_78105806	1	NO
S1_86330621	1	NO
S1_9110703	1	NO
S10_100747273	1	NO
S10_104221273	1	NO
S10_10581765	1	NO
S10_10820616	1	NO
S10_108837807	11	NO
S10_118776901	1	NO
S10_120499065	2	NO
S10_122024868	1	NO
S10_122548561	1	NO
S10_123503545	1	NO
S10_124243730	2	NO
S10_124757260	1	NO
S10_124861214	1	NO
S10_125149563	1	NO
S10_129029656	1	Wang et al., 2019
S10_130417483	1	NO
S10_130423559	1	NO
S10_132882564	1	NO
S10_134992304	2	NO
S10_13618586	3	Zhang et al., 2019
S10_139324238	1	NO
S10_13984245	1	NO
S10_139910439	1	NO
S10_139980505	1	NO
S10_139995528	1	NO
S10_140287095	1	Adak, Murray, Anderson, et al.
S10_140565083	2	NO
S10_140678672	1	NO
S10_14451240	2	NO
S10_144992388	2	NO
S10_145218222	2	NO
S10_145634510	1	NO
S10_145981605	1	NO
S10_14655954	3	NO
S10_146721650	1	NO
S10_146806311	2	NO
S10_147054862	1	NO
S10_147506295	1	NO
S10_148004673	1	NO
S10_148909378	1	NO
S10_150564985	2	NO
S10_1696704	1	NO
S10_18396701	1	NO
S10_1973319	1	NO
S10_22671090	1	NO
S10_2595567	1	NO
S10_35179057	1	NO
S10_3605430	1	NO
S10_5079902	3	NO
S10_53582858	1	NO
S10_5628191	1	NO
S10_71753567	1	NO
S10_84013721	1	NO
S10_84124853	2	NO
S10_85786761	2	NO
S10_87103469	2	NO
S10_90480622	3	NO
S10_91598007	3	NO
S10_91795567	3	NO
S10_97882121	1	NO
S10_98112695	1	NO
S2_10103797	1	NO
S2_10162123	1	NO
S2_10163092	1	NO
S2_10209017	1	NO
S2_113543760	1	NO
S2_121568702	1	NO
S2_132757657	1	NO
S2_13290433	1	NO
S2_13591876	1	NO
S2_13848235	1	NO
S2_145356002	1	NO
S2_145766309	1	NO
S2_150555663	1	NO
S2_150615776	1	NO
S2_152736437	1	NO
S2_153446978	1	NO
S2_164337440	1	NO
S2_168388807	2	NO
S2_169140523	4	Wang et al., 2019
S2_175394164	2	NO
S2_175610340	1	NO
S2_175656844	1	NO
S2_175802631	1	NO
S2_175824446	1	NO
S2_183809201	2	NO
S2_184844048	1	NO
S2_185054654	1	NO
S2_185604525	1	NO
S2_188008011	1	NO
S2_188162403	3	NO
S2_188162414	3	NO
S2_192531175	3	NO
S2_193267306	1	NO
S2_194587191	1	NO
S2_194931232	11	NO
S2_19510111	1	NO
S2_196584169	1	NO
S2_198118425	2	Wang et al., 2019
S2_198154913	3	Wang et al., 2019
S2_204000304	1	Wang et al., 2019
S2_209384133	1	NO
S2_209723894	1	NO
S2_214603156	2	NO
S2_215251901	1	NO
S2_216755177	1	NO
S2_217200584	1	NO
S2_217689525	1	NO
S2_217984882	1	NO
S2_218043951	1	NO
S2_218053864	1	NO
S2_218307839	11	NO
S2_218527316	1	NO
S2_219329497	1	NO
S2_220016752	1	NO
S2_220334609	2	NO
S2_22085743	1	NO
S2_223467988	1	NO
S2_224440922	6	NO
S2_224440968	4	NO
S2_227513871	2	NO
S2_228960707	1	NO
S2_23486022	1	NO
S2_235047946	6	NO
S2_235051738	5	NO
S2_235101081	3	NO
S2_235883442	1	NO
S2_236783004	1	NO
S2_236783658	1	NO
S2_239089632	1	NO
S2_240063054	1	NO
S2_242691136	2	NO
S2_244112183	1	Wang et al., 2019
S2_244409784	1	NO
S2_24693606	1	NO
S2_27420454	4	NO
S2_28427238	3	NO
S2_28924230	1	NO
S2_28932291	5	NO
S2_30071823	1	NO
S2_31518606	1	NO
S2_31816344	1	NO
S2_32462783	1	NO
S2_33736498	3	NO
S2_34989546	1	NO
S2_3794998	1	Wang et al., 2019
S2_3796976	1	Wang et al., 2019
S2_3798378	1	Wang et al., 2019
S2_39113200	1	NO
S2_41022745	1	NO
S2_45613577	3	NO
S2_46609054	1	NO
S2_48071035	1	NO
S2_49075560	3	NO
S2_5798720	4	NO
S2_6424925	3	Zhang et al., 2019
S2_66968118	2	NO
S2_70138666	4	NO
S2_70146670	1	NO
S2_70442678	1	NO
S2_70454584	1	NO
S2_71572958	1	NO
S2_71775490	1	NO
S2_9746989	1	NO
S3_11023171	1	NO
S3_11701326	2	NO
S3_126429010	1	NO
S3_128534452	2	NO
S3_136107562	3	NO
S3_136132071	1	NO
S3_138218302	2	Wang et al., 2019
S3_138218318	1	Wang et al., 2019
S3_143638798	1	NO
S3_160560255	1	Mazaheri et al., 2019
S3_161005161	2	NO
S3_161154000	3	NO
S3_161216312	1	NO
S3_1694449	1	NO
S3_1695806	1	NO
S3_171637489	1	NO
S3_173133024	1	NO
S3_173559047	2	NO
S3_174789688	1	NO
S3_1769945	1	NO
S3_178078333	1	NO
S3_181105357	3	NO
S3_185515248	1	NO
S3_186174685	1	NO
S3_186219385	1	NO
S3_18640352	1	NO
S3_187858961	1	NO
S3_18842074	1	NO
S3_189773694	1	NO
S3_194723294	1	NO
S3_197487350	1	NO
S3_197760367	1	NO
S3_198923484	1	NO
S3_200412597	1	NO
S3_200579471	1	NO
S3_201602137	1	NO
S3_202715449	1	NO
S3_205137861	1	NO
S3_207942010	1	NO
S3_209284488	2	Wang et al., 2019
S3_213826557	1	NO
S3_213996391	1	NO
S3_216684270	2	NO
S3_216932079	1	NO
S3_217297408	1	NO
S3_217466306	1	NO
S3_219144014	1	NO
S3_219823146	4	NO
S3_220825461	1	NO
S3_220825504	1	NO
S3_27364151	1	NO
S3_32001440	1	NO
S3_35457134	1	NO
S3_35510797	1	NO
S3_3617569	1	NO
S3_37521096	1	NO
S3_42818868	1	NO
S3_5170481	1	NO
S3_5625322	3	NO
S3_56946498	1	NO
S3_58539138	1	NO
S3_58886731	2	NO
S3_69847071	2	NO
S3_69847810	3	NO
S3_71656711	1	NO
S3_7794024	1	NO
S3_9817895	1	NO
S4_100652715	3	NO
S4_10604980	2	NO
S4_126549402	1	NO
S4_127435030	1	NO
S4_12826115	1	NO
S4_1287707	2	NO
S4_1303344	2	NO
S4_131912241	3	NO
S4_159029886	2	NO
S4_175149009	1	NO
S4_176963491	1	NO
S4_178532914	1	NO
S4_180352399	2	NO
S4_180435303	2	NO
S4_184570036	1	NO
S4_184630672	1	NO
S4_186764179	2	NO
S4_187338563	2	NO
S4_188392204	3	NO
S4_193770839	1	NO
S4_19409477	1	NO
S4_194139845	1	NO
S4_20019617	1	NO
S4_206590713	4	NO
S4_210073250	1	NO
S4_210622580	1	NO
S4_212906557	1	NO
S4_213022889	1	NO
S4_213566422	1	NO
S4_214001982	1	NO
S4_222237961	2	NO
S4_223802780	1	NO
S4_229278279	2	NO
S4_232693434	1	NO
S4_236578836	1	NO
S4_28016703	1	NO
S4_28604950	3	NO
S4_33787819	1	NO
S4_3671213	1	NO
S4_38430027	3	NO
S4_3845653	1	NO
S4_40039903	2	NO
S4_5035736	1	NO
S4_5144044	3	NO
S4_52134	2	NO
S4_53462558	1	NO
S4_6126246	3	NO
S4_68706232	1	NO
S4_70186777	2	NO
S5_108292188	1	NO
S5_12397880	1	NO
S5_12700863	2	NO
S5_1282878	3	NO
S5_13414013	1	NO
S5_134286346	1	NO
S5_144343022	1	NO
S5_144343103	1	NO
S5_144343800	1	NO
S5_146547787	1	NO
S5_146554832	1	NO
S5_148250171	1	NO
S5_148290272	1	NO
S5_155585815	2	NO
S5_158398586	1	NO
S5_1591697	1	NO
S5_1604129	3	NO
S5_163581190	1	NO
S5_164797367	1	NO
S5_16903499	1	NO
S5_16903751	1	NO
S5_1705043	1	NO
S5_1712885	1	NO
S5_179683743	1	NO
S5_181286052	1	NO
S5_182049613	1	NO
S5_183935433	4	NO
S5_184140096	1	NO
S5_184661315	1	NO
S5_184888628	1	NO
S5_187574635	1	NO
S5_187853723	1	NO
S5_188279931	1	NO
S5_193930116	3	NO
S5_193930788	1	NO
S5_19470132	5	NO
S5_197138973	1	NO
S5_198941572	3	NO
S5_199057734	1	NO
S5_199690471	1	NO
S5_20025041	2	NO
S5_203139891	1	NO
S5_205056018	1	NO
S5_205559202	4	NO
S5_206897178	1	NO
S5_207916781	1	NO
S5_210086949	1	NO
S5_210092528	3	NO
S5_210865693	1	NO
S5_210867827	1	NO
S5_212367323	2	NO
S5_212630382	3	NO
S5_21342549	1	NO
S5_213913150	3	NO
S5_214080892	1	NO
S5_215506981	2	NO
S5_216404940	1	NO
S5_216528664	1	NO
S5_217585422	1	NO
S5_218586795	1	NO
S5_218840451	1	NO
S5_219440711	3	NO
S5_221507108	1	NO
S5_222085922	1	NO
S5_2419930	3	NO
S5_2420181	1	NO
S5_2772131	1	NO
S5_27906386	1	NO
S5_32423669	1	NO
S5_34484361	2	NO
S5_44472757	3	NO
S5_4529457	3	Adak, Murray, Anderson, et al.
S5_52957563	1	NO
S5_53745645	1	NO
S5_59709459	1	NO
S5_59892319	1	NO
S5_62501896	1	NO
S5_6405998	1	NO
S5_7096961	1	NO
S5_7191364	1	NO
S5_7192261	6	NO
S5_73034926	1	NO
S5_73773767	1	NO
S5_75310655	2	NO
S5_7614955	2	NO
S5_7985123	1	NO
S5_81756043	1	NO
S5_82496696	1	NO
S5_88227803	5	NO
S5_89378469	1	NO
S5_90965758	1	NO
S6_120622413	1	NO
S6_124548286	1	NO
S6_124578636	2	NO
S6_126847079	1	NO
S6_133418720	1	NO
S6_133971056	1	NO
S6_142002783	1	NO
S6_142401452	1	NO
S6_143318642	1	NO
S6_144376668	1	NO
S6_144376732	1	NO
S6_145587436	1	NO
S6_150598604	1	NO
S6_152184263	1	NO
S6_157146849	1	NO
S6_158800489	1	NO
S6_159196146	1	NO
S6_161969273	1	NO
S6_161971129	3	NO
S6_162601126	2	NO
S6_163349611	2	NO
S6_163362120	1	NO
S6_165823605	1	NO
S6_166903237	4	NO
S6_168020747	3	NO
S6_170243751	1	NO
S6_172321002	1	NO
S6_172334015	1	NO
S6_172401783	1	NO
S6_172507394	1	NO
S6_18887325	1	NO
S6_22767477	1	NO
S6_23852488	1	NO
S6_27101589	1	NO
S6_27974193	6	NO
S6_28117413	2	NO
S6_2941876	1	NO
S6_37810702	2	NO
S6_58264735	1	NO
S6_65226071	3	NO
S6_65311713	1	NO
S6_71510522	1	NO
S6_78251827	1	NO
S6_85716764	1	NO
S6_91274135	1	NO
S6_92018527	2	NO
S6_95829067	1	NO
S6_96564020	1	NO
S6_97084525	1	NO
S6_99520774	1	NO
S6_99764629	1	NO
S6_99922505	1	NO
S6_99926368	3	NO
S7_100769524	1	NO
S7_10469600	1	NO
S7_10648290	1	NO
S7_10649688	3	NO
S7_10796034	1	NO
S7_1163496	1	Zhang et al., 2019
S7_121220254	1	NO
S7_126453576	1	NO
S7_128747895	1	NO
S7_134489149	2	NO
S7_13465783	1	NO
S7_137740712	1	NO
S7_138227051	1	NO
S7_140506194	1	NO
S7_142485169	1	NO
S7_143874281	2	NO
S7_146871727	1	NO
S7_150327483	4	NO
S7_156491427	1	NO
S7_158562856	1	NO
S7_158960683	1	Wang et al., 2019
S7_160389399	1	NO
S7_161084258	1	NO
S7_161617582	1	NO
S7_163561751	6	NO
S7_163884717	1	NO
S7_164392786	1	NO
S7_165555400	1	NO
S7_165558253	1	NO
S7_166720230	1	NO
S7_166838035	1	NO
S7_167200705	1	NO
S7_168161838	1	NO
S7_169605394	3	NO
S7_170234913	2	NO
S7_170234917	1	NO
S7_172077027	1	NO
S7_172713446	1	NO
S7_175973938	3	NO
S7_177695741	2	NO
S7_178607607	1	NO
S7_182081877	2	NO
S7_2262046	3	NO
S7_22844622	1	NO
S7_25222575	1	NO
S7_2700228	1	NO
S7_2769683	1	NO
S7_29372316	1	NO
S7_29876182	1	NO
S7_3073287	1	NO
S7_3151076	1	NO
S7_3329907	4	NO
S7_4288222	1	NO
S7_4404198	1	NO
S7_46621403	1	NO
S7_5230530	1	NO
S7_5330308	1	Adak, Murray, Anderson, et al.
S7_58249416	1	NO
S7_7307362	1	NO
S7_80649992	1	NO
S7_8340055	1	NO
S7_9498702	1	NO
S7_98434178	1	NO
S7_9876073	1	NO
S7_98944368	1	NO
S8_104421900	1	NO
S8_110141687	1	NO
S8_112894795	1	NO
S8_115239717	1	NO
S8_116050516	1	NO
S8_126968268	1	NO
S8_126976559	1	NO
S8_128035229	1	NO
S8_129538901	1	NO
S8_134366976	1	NO
S8_134766034	1	NO
S8_134841577	1	NO
S8_135149277	1	NO
S8_13542682	4	NO
S8_137169071	1	NO
S8_137869132	1	NO
S8_137944365	1	NO
S8_137944818	1	NO
S8_138816160	1	NO
S8_139307488	4	NO
S8_139370151	1	NO
S8_139371460	1	NO
S8_139733920	2	NO
S8_139923854	1	NO
S8_139923913	1	NO
S8_143026170	1	NO
S8_1460263	1	NO
S8_146179517	2	NO
S8_149460782	4	NO
S8_15012306	1	NO
S8_150931005	3	NO
S8_152701522	1	NO
S8_154888448	1	NO
S8_156198946	1	NO
S8_156795005	1	NO
S8_159540579	1	NO
S8_164110816	1	NO
S8_165792068	1	NO
S8_168388657	1	NO
S8_168479706	1	NO
S8_170363455	7	NO
S8_173236349	8	NO
S8_174696820	1	NO
S8_175897260	1	NO
S8_175897734	1	NO
S8_176777470	1	NO
S8_178695514	1	NO
S8_18547293	1	NO
S8_1976217	1	NO
S8_19956449	1	NO
S8_21256474	1	NO
S8_25117817	1	NO
S8_26870315	1	NO
S8_27723258	1	NO
S8_29647503	1	NO
S8_3214685	1	NO
S8_33110756	1	NO
S8_40737244	1	NO
S8_4576006	5	NO
S8_49688529	1	NO
S8_57956583	1	NO
S8_61817716	1	NO
S8_6271485	2	NO
S8_63772351	1	NO
S8_64102636	1	NO
S8_64149892	1	NO
S8_67099582	1	NO
S8_74429220	1	NO
S8_75412556	1	NO
S8_76426506	1	NO
S8_8086624	1	NO
S8_82416979	2	NO
S8_828817	11	NO
S8_88815123	1	NO
S8_90455645	1	NO
S8_98861344	1	NO
S9_105157792	1	NO
S9_107367951	1	Adak, Murray, Anderson, et al.
S9_11190499	1	NO
S9_121222700	1	NO
S9_125380697	1	NO
S9_127876657	1	NO
S9_132508532	1	NO
S9_137474901	1	NO
S9_140335331	1	Wang et al., 2019
S9_141208029	1	NO
S9_141396560	1	NO
S9_143761728	1	NO
S9_143836498	1	NO
S9_147616583	1	NO
S9_152175334	2	NO
S9_152187604	3	NO
S9_15777303	3	NO
S9_18661288	2	NO
S9_18791444	1	NO
S9_19593851	1	NO
S9_2068758	1	NO
S9_25084865	1	NO
S9_28663445	1	NO
S9_32538156	1	NO
S9_38784039	1	NO
S9_6994776	1	NO
S9_7567622	6	NO
S9_77253641	1	NO
S9_823132	1	NO
S9_9004644	1	NO
S9_977437	1	NO
