## Supplementary material for "Temporally resolved growth patterns reveal novel information about the polygenic nature of complex quantitative traits": Table S12

### Sheet: Sheet1
Table S11. Manual plant height measurements (centimeters) for given plots identified by plot number on the given date (MMDDYYYY)
Plot	Date	Height1	Height2	Height3	Height4	Height5
YC20:1002	6032020	8.5	9	16	15.5	12
YC20:1015	6032020	12	10	8.5	8	10
YC20:1026	6032020	14.5	16	12.5	14	13
YC20:1039	6032020	13	15.5	13.5	13	14.5
YC20:1047	6032020	11.5	9.5	11.5	12	9
YC20:1287	6032020	20.5	16.5	20	21	19.5
YC20:1274	6032020	12.5	12	8.5	12	14
YC20:1263	6032020	16	14	16	15.5	17.5
YC20:1251	6032020	14.5	14	16	20	16.5
YC20:1242	6032020	8	11.5	13	12	15
YC20:2055	6032020	14	21.5	19	19	20
YC20:1495	6032020	12	15.5	13.5	13	11.5
YC20:1506	6032020	17	15	15.5	16	16
YC20:1518	6032020	11	12	7	14	10
YC20:2007	6032020	16.5	20	15	14	15
YC20:2247	6032020	9.5	15.5	17	14	12.5
YC20:2234	6032020	14	8.5	13.5	11	17.5
YC20:2223	6032020	18	12	17	12.5	14.5
YC20:2211	6032020	16.5	15.5	17	15	14
YC20:2202	6032020	12	11	12	9.5	12.5
YC20:2439	6032020	15.5	15	13.5	18	18.5
YC20:2456	6032020	21.5	18	18	17	13.5
YC20:2467	6032020	18	18	18.5	22	21
YC20:2477	6032020	13	14	10.5	12.5	11.5
YC20:2488	6032020	22	19	21	17	13.5
YC20:1002	6082020	18	17.5	19	22.5	20.5
YC20:1015	6082020	19	20	19	16.5	20
YC20:1026	6082020	26	27	26.5	24	27
YC20:1039	6082020	24	21	20	25	19
YC20:1047	6082020	20	18	19.5	15.5	16
YC20:1287	6082020	30	27	28	27.5	25
YC20:1274	6082020	17	20	19	19	21
YC20:1263	6082020	20	22	22.5	22	23
YC20:1251	6082020	25	24	28	28	22
YC20:1242	6082020	19	20.5	19	20	19
YC20:2055	6082020	25	34	26	30	31
YC20:1495	6082020	20	24	25	22.5	19
YC20:1506	6082020	23	22	23	28	23
YC20:1518	6082020	22	19	20	21	24
YC20:2007	6082020	20	20	23	20	22.5
YC20:2247	6082020	25	24	28	23	21.5
YC20:2234	6082020	21	19	24	24	31
YC20:2223	6082020	27	30	25	21	19.5
YC20:2211	6082020	20	21.5	23	24	23.5
YC20:2202	6082020	23	22	20	17.5	18.5
YC20:2439	6082020	26	21	26	32	23
YC20:2456	6082020	23	27	28	29	24
YC20:2467	6082020	26	23	26	24.5	23
YC20:2477	6082020	23	22.5	20	18	20
YC20:2488	6082020	22	21	27	22	20
YC20:1002	6162020	37.5	42	36.5	38	41
YC20:1015	6162020	44	47	37	34.5	36.5
YC20:1026	6162020	46.5	44.5	46.5	48.5	54
YC20:1039	6162020	45.5	48.5	49	44.5	48
YC20:1047	6162020	30.5	38	37	29	30.5
YC20:1287	6162020	43	51.5	52	47	52.5
YC20:1274	6162020	41.5	37	36.5	40	39
YC20:1263	6162020	37	40.5	41	43	41.5
YC20:1251	6162020	41.5	40.5	55	45	46
YC20:1242	6162020	32.5	41	34.5	36	36
YC20:2055	6162020	38	41	47.5	55.5	50
YC20:1495	6162020	39.5	37	36.5	38	35.5
YC20:1506	6162020	34	34.5	40	39	35.5
YC20:1518	6162020	43	42	35.5	37.5	30
YC20:2007	6162020	43	40	40	38.5	41
YC20:2247	6162020	35	41.5	35.5	51	49
YC20:2234	6162020	38.5	39.5	40.5	38	38
YC20:2223	6162020	40	41	36	34.5	36
YC20:2211	6162020	42.5	41.5	40	38	41.5
YC20:2202	6162020	43.5	40	40	33.5	38.5
YC20:2439	6162020	39	49.5	37	41	41
YC20:2456	6162020	40.5	50	46.5	43.5	47.5
YC20:2467	6162020	46	45	47	46	43
YC20:2477	6162020	37	39.5	42	39	31.5
YC20:2488	6162020	41	42	35.5	36	45.5
YC20:1002	6232020	52	65	51	54	58
YC20:1015	6232020	47	43	48	54	50
YC20:1026	6232020	75	82	86	80	74
YC20:1039	6232020	68	63	72	66	57
YC20:1047	6232020	43	47	51	56	53
YC20:1287	6232020	72	78	72	77	68
YC20:1274	6232020	56	54	63	63	55
YC20:1263	6232020	62	68	57	60	64
YC20:1251	6232020	56	58	59	69	62
YC20:1242	6232020	58	46	52.5	54	52
YC20:2055	6232020	60	60	69	67	82
YC20:1495	6232020	56	63	59	55	54
YC20:1506	6232020	60	47	55	59	62
YC20:1518	6232020	62	59	52	60	53
YC20:2007	6232020	59	61	60	62	59
YC20:2247	6232020	60	71	63	56	68
YC20:2234	6232020	53	54	62	66	70
YC20:2223	6232020	59	50	62	56	53
YC20:2211	6232020	67	62	61	64	53
YC20:2202	6232020	54	62	60	57	54
YC20:2439	6232020	62	64	70	75	72
YC20:2456	6232020	64	66	69	67	68
YC20:2467	6232020	75	67	73	65	64
YC20:2477	6232020	62	60	62	57	54
YC20:2488	6232020	63	70	61	51	67
YC20:1002	7012020	101	103	95	118	119
YC20:1015	7012020	100	95	100	94	100
YC20:1026	7012020	115	120	120	119	112
YC20:1039	7012020	104	102	105	110	120
YC20:1047	7012020	89	90	103	95	91
YC20:1287	7012020	124	119	116	125	120
YC20:1274	7012020	89	88	85	102	100
YC20:1263	7012020	110	109	108	110	96
YC20:1251	7012020	104	105	114	105	84
YC20:1242	7012020	100	90	100	90	100
YC20:2055	7012020	101	97	104	130	123
YC20:1495	7012020	95	100	97	94	103
YC20:1506	7012020	80	82	90	95	89
YC20:1518	7012020	99	90	85	100	96
YC20:2007	7012020	97	100	90	102	100
YC20:2247	7012020	105	119	119	125	125
YC20:2234	7012020	100	104	105	104	99
YC20:2223	7012020	102	104	117	114	103
YC20:2211	7012020	95	105	95	97	91
YC20:2202	7012020	109	94	105	104	109
YC20:2439	7012020	104	106	114	130	104
YC20:2456	7012020	113	99	115	119	122
YC20:2467	7012020	125	119	118	120	114
YC20:2477	7012020	105	101	100	103	99
YC20:2488	7012020	105	117	110	105	92
YC20:1002	7082020	160	182	164	172	174
YC20:1015	7082020	150	149	159	149	160
YC20:1026	7082020	165	171	167	149	158
YC20:1039	7082020	179	164	163	175	176
YC20:1047	7082020	121	147	158	147	131
YC20:1287	7082020	171	175	176	163	176
YC20:1274	7082020	124	137	136	152	148
YC20:1263	7082020	166	169	176	176	179
YC20:1251	7082020	137	151	161	164	155
YC20:1242	7082020	149	161	167	165	159
YC20:2055	7082020	174	177	178	169	169
YC20:1495	7082020	131	144	145	138	156
YC20:1506	7082020	137	123	123	126	124
YC20:1518	7082020	133	125	126	135	131
YC20:2007	7082020	144	139	128	139	143
YC20:2247	7082020	177	165	180	174	166
YC20:2234	7082020	144	149	154	152	164
YC20:2223	7082020	171	174	182	158	155
YC20:2211	7082020	136	129	135	131	121
YC20:2202	7082020	152	164	158	159	158
YC20:2439	7082020	161	167	169	154	165
YC20:2456	7082020	162	170	168	174	161
YC20:2467	7082020	191	180	181	190	189
YC20:2477	7082020	143	138	148	143	144
YC20:2488	7082020	152	157	148	152	146
YC20:1002	7132020	196	207	200	207	191
YC20:1015	7132020	183	180	189	182	182
YC20:1026	7132020	178	182	179	183	178
YC20:1039	7132020	198	196	197	194	194
YC20:1047	7132020	175	184	172	180	170
YC20:1287	7132020	184	193	190	182	183
YC20:1274	7132020	158	171	174	175	171
YC20:1263	7132020	197	198	196	196	204
YC20:1251	7132020	182	198	188	195	180
YC20:1242	7132020	191	182	187	189	186
YC20:2055	7132020	179	181	192	193	197
YC20:1495	7132020	177	178	167	184	170
YC20:1506	7132020	163	155	158	155	165
YC20:1518	7132020	158	153	145	150	163
YC20:2007	7132020	182	175	177	176	174
YC20:2247	7132020	195	191	193	210	201
YC20:2234	7132020	176	182	170	171	175
YC20:2223	7132020	205	198	212	192	206
YC20:2211	7132020	173	158	164	170	163
YC20:2202	7132020	181	184	182	184	177
YC20:2439	7132020	182	185	186	181	181
YC20:2456	7132020	176	171	175	185	175
YC20:2467	7132020	210	213	216	215	219
YC20:2477	7132020	182	166	168	176	172
YC20:2488	7132020	185	186	184	174	181
YC20:1002	7222020	210	218	205	216	212
YC20:1015	7222020	201	188	215	205	205
YC20:1026	7222020	208	211	212	214	213
YC20:1039	7222020	216	226	226	212	220
YC20:1047	7222020	196	208	193	215	194
YC20:1287	7222020	175	181	195	183	189
YC20:1274	7222020	205	206	217	211	222
YC20:1263	7222020	213	231	224	238	233
YC20:1251	7222020	198	212	205	208	200
YC20:1242	7222020	216	217	226	216	215
YC20:2055	7222020	216	219	231	238	231
YC20:1495	7222020	174	177	196	183	178
YC20:1506	7222020	200	204	204	196	206
YC20:1518	7222020	180	179	182	184	188
YC20:2007	7222020	172	184	182	181	175
YC20:2247	7222020	229	219	227	232	225
YC20:2234	7222020	175	163	185	178	185
YC20:2223	7222020	220	222	220	231	221
YC20:2211	7222020	182	171	180	179	173
YC20:2202	7222020	212	220	205	200	195
YC20:2439	7222020	202	193	206	192	201
YC20:2456	7222020	182	190	196	185	188
YC20:2467	7222020	245	255	255	250	249
YC20:2477	7222020	209	206	200	202	200
YC20:2488	7222020	198	208	209	214	197
YC20:1002	7292020	210	208	206	218	215
YC20:1015	7292020	222	213	228	221	224
YC20:1026	7292020	223	220	222	223	221
YC20:1039	7292020	220	228	233	225	210
YC20:1047	7292020	205	204	213	215	209
YC20:1287	7292020	195	202	198	196	194
YC20:1274	7292020	212	213	209	219	222
YC20:1263	7292020	250	238	257	244	251
YC20:1251	7292020	205	212	204	210	208
YC20:1242	7292020	227	236	239	241	233
YC20:2055	7292020	235	241	235	226	232
YC20:1495	7292020	187	188	182	188	200
YC20:1506	7292020	222	213	210	220	217
YC20:1518	7292020	175	183	185	183	176
YC20:2007	7292020	181	186	183	180	172
YC20:2247	7292020	227	216	233	234	229
YC20:2234	7292020	177	203	164	177	186
YC20:2223	7292020	221	224	223	213	235
YC20:2211	7292020	181	174	178	189	184
YC20:2202	7292020	224	230	225	223	225
YC20:2439	7292020	204	200	216	222	210
YC20:2456	7292020	187	181	196	185	190
YC20:2467	7292020	255	262	262	273	261
YC20:2477	7292020	190	192	205	204	211
YC20:2488	7292020	209	214	230	222	214
YC21:1097	6072021	28	31	32	35	37
YC21:1108	6072021	22	24	23	27	21
YC21:1120	6072021	26	25	35	27	27
YC21:1132	6072021	27	31	37	36	36
YC21:1144	6072021	27	21	23	20	25
YC21:2057	6072021	19	21	20	18	22
YC21:2068	6072021	35	37	37	36	36
YC21:2080	6072021	38	42	37	30	36
YC21:2092	6072021	38	39	38	32	31
YC21:2104	6072021	22	30	23	25	33
YC21:2440	6072021	31	30	33	29	34
YC21:2429	6072021	22	24	24	35	25
YC21:2417	6072021	14	16	18	17	22
YC21:2405	6072021	36	43	36	44	37
YC21:2393	6072021	28	34	32	32	30
YC21:1097	6152021	49	56	52	53	54
YC21:1108	6152021	41	40	39	37	38
YC21:1120	6152021	53	55	65	52	56
YC21:1132	6152021	53	57	63	62	64
YC21:1144	6152021	43	44	49	44	45
YC21:2057	6152021	46	45	42	36	49
YC21:2068	6152021	58	59	56	55	57
YC21:2080	6152021	64	59	55	56	62
YC21:2092	6152021	49	43	52	51	52
YC21:2104	6152021	40	44	46	43	52
YC21:2440	6152021	57	56	51	53	53
YC21:2429	6152021	44	37	48	47	44
YC21:2417	6152021	30	34	44	35	33
YC21:2405	6152021	72	68	73	63	75
YC21:2393	6152021	46	52	51	42	45
YC21:1097	6232021	69	81	73	79	79
YC21:1108	6232021	67	62	74	63	61
YC21:1120	6232021	77	75	89	99	85
YC21:1132	6232021	76	86	83	86	87
YC21:1144	6232021	77	80	73	75	90
YC21:2057	6232021	77	60	67	60	72
YC21:2068	6232021	86	84	83	85	83
YC21:2080	6232021	91	91	85	97	85
YC21:2092	6232021	76	77	90	79	75
YC21:2104	6232021	77	81	81	76	89
YC21:2440	6232021	73	72	67	72	91
YC21:2429	6232021	63	75	71	62	59
YC21:2417	6232021	60	63	61	73	63
YC21:2405	6232021	99	93	96	103	102
YC21:2393	6232021	74	77	84	82	77
YC21:1097	6282021	96	101	99	116	111
YC21:1108	6282021	99	103	106	97	85
YC21:1120	6282021	116	118	117	114	120
YC21:1132	6282021	102	101	115	108	109
YC21:1144	6282021	102	105	105	107	102
YC21:2057	6282021	95	79	80	78	96
YC21:2068	6282021	104	109	102	103	102
YC21:2080	6282021	116	119	114	111	114
YC21:2092	6282021	110	113	100	106	92
YC21:2104	6282021	103	109	112	98	112
YC21:2440	6282021	104	107	97	103	116
YC21:2429	6282021	91	85	90	92	92
YC21:2417	6282021	74	81	81	88	91
YC21:2405	6282021	119	125	118	121	122
YC21:2393	6282021	101	102	106	103	100
YC21:1097	7082021	153	167	156	258	164
YC21:1108	7082021	147	151	157	158	159
YC21:1120	7082021	151	156	165	164	161
YC21:1132	7082021	148	158	159	153	154
YC21:1144	7082021	150	153	165	159	160
YC21:2057	7082021	127	114	113	141	121
YC21:2068	7082021	159	156	156	156	153
YC21:2080	7082021	155	150	158	170	161
YC21:2092	7082021	163	159	145	150	155
YC21:2104	7082021	151	159	159	153	164
YC21:2440	7082021	152	171	144	153	162
YC21:2429	7082021	139	135	143	146	146
YC21:2417	7082021	119	118	128	126	128
YC21:2405	7082021	140	158	149	156	149
YC21:2393	7082021	162	150	167	147	164
YC21:1097	7132021	172	174	177	172	182
YC21:1108	7132021	177	183	171	182	173
YC21:1120	7132021	189	177	160	182	157
YC21:1132	7132021	171	174	156	185	186
YC21:1144	7132021	171	171	175	169	185
YC21:2057	7132021	142	136	138	135	133
YC21:2068	7132021	167	176	168	174	180
YC21:2080	7132021	174	184	162	169	172
YC21:2092	7132021	184	180	165	173	175
YC21:2104	7132021	158	166	173	173	163
YC21:2440	7132021	171	169	205	167	191
YC21:2429	7132021	158	156	159	176	168
YC21:2417	7132021	136	136	153	149	150
YC21:2405	7132021	161	168	174	177	158
YC21:2393	7132021	178	178	197	176	194
YC21:1097	7232021	216	227	198	219	218
YC21:1108	7232021	234	233	217	218	199
YC21:1120	7232021	187	195	196	191	201
YC21:1132	7232021	187	184	211	214	207
YC21:1144	7232021	189	193	204	190	192
YC21:2057	7232021	167	166	144	160	163
YC21:2068	7232021	206	196	196	194	198
YC21:2080	7232021	184	212	183	208	196
YC21:2092	7232021	194	203	189	209	193
YC21:2104	7232021	189	187	187	188	189
YC21:2440	7232021	229	235	246	247	243
YC21:2429	7232021	234	235	230	231	220
YC21:2417	7232021	145	164	173	172	163
YC21:2405	7232021	222	230	233	223	195
YC21:2393	7232021	210	227	204	212	200
YC21:1097	8062021	211	227	202	214	212
YC21:1108	8062021	231	227	225	221	212
YC21:1120	8062021	205	201	195	200	197
YC21:1132	8062021	185	191	201	214	206
YC21:1144	8062021	188	199	201	188	191
YC21:2057	8062021	166	150	150	159	161
YC21:2068	8062021	193	194	195	189	199
YC21:2080	8062021	210	194	184	209	210
YC21:2092	8062021	199	200	190	209	192
YC21:2104	8062021	196	195	188	190	192
YC21:2440	8062021	234	224	236	244	248
YC21:2429	8062021	244	230	242	245	232
YC21:2417	8062021	170	177	184	182	171
YC21:2405	8062021	218	228	216	224	193
YC21:2393	8062021	230	213	227	214	235
