## Supplementary material for "Temporally resolved growth patterns reveal novel information about the polygenic nature of complex quantitative traits": Table S13

### Sheet: Sheet1
Table S13. GPS location of all ground control points (GCPs) across years.
Year	Lat	Long	Height	Height (ft)
2018	Red1	44.9928	-93.1756	2.4765
2018	Orange1	44.9931	-93.1736	1.7018
2018	Red2	44.9931	-93.1717	2.4638
2018	Red3	44.9931	-93.1717	2.4638
2018	Orange2	44.9928	-93.1736	1.6383
2018	Red4	44.9928	-93.1756	2.5146
2018	WeatherStation	44.9928	-93.1756	1.5113
2018	Ground1	44.9931	-93.1756	0.2159
2018	Ground2	44.9928	-93.1728	0.2413
2019	Red1	44.9941	-93.1755	266.749
2019	Ground1	44.9939	-93.1755	263.943
2019	Red4	44.9937	-93.1755	266.45
2019	Orange2	44.9937	-93.1748	265.182
2019	Ground2	44.9939	-93.1749	263.72
2019	Orange1	44.9941	-93.1748	265.574
2019	Ground3	44.9941	-93.1735	264.447
2019	Ground4	44.9939	-93.1735	264.473
2019	Ground5	44.9938	-93.1735	264.315
2019	Red3	44.9938	-93.1716	269.475
2019	Ground6	44.9939	-93.1716	263.669
2019	Red2	44.9941	-93.1716	266.472
2019	WeatherStation	44.994	-93.1755	265.196
2020	Ground1	44.9927	-93.1742	269.265
2020	Ground2	44.9927	-93.1728	267.807
2020	Ground3	44.993	-93.1728	268.823
2020	Ground4	44.9931	-93.1728	268.009
2020	Ground5	44.9931	-93.1742	269.071
2020	Ground6	44.9931	-93.1755	269.248
2020	Ground7	44.9927	-93.1755	268.893
2020	Ground8	44.993	-93.1755	269.967
2021	Ground1	44.9926	-93.1755	268.145
2021	Ground2	44.9927	-93.1738	266.746
2021	Ground3	44.9927	-93.172	266.997
2021	Ground4	44.9923	-93.172	266.592
2021	Ground5	44.9923	-93.1738	266.419
2021	Ground6	44.9923	-93.1755	267.9
2021	Ground7	44.9925	-93.1755	267.156
